# Neuron subtype-specific effector gene expression in the Motor Ganglion of Ciona

**DOI:** 10.1101/641233

**Authors:** Susanne Gibboney, Kwantae Kim, Christopher J. Johnson, Jameson Orvis, Paula Martínez-Feduchi, Elijah K. Lowe, Sarthak Sharma, Alberto Stolfi

## Abstract

The central nervous system of the *Ciona* larva contains only 177 neurons. The precise regulation of neuron subtype-specific morphogenesis and differentiation observed in during the formation of this minimal connectome offers a unique opportunity to dissect gene regulatory networks underlying chordate neurodevelopment. Here we compare the transcriptomes of two very distinct neuron types in the hindbrain/spinal cord homolog of *Ciona*, the Motor Ganglion (MG): the Descending decussating neuron (ddN, proposed homolog of Mauthner Cells in vertebrates) and the MG Interneuron 2 (MGIN2). Both types are invariantly represented by a single bilaterally symmetric left/right pair of cells in every larva. Supernumerary ddNs and MGIN2s were generated in synchronized embryos and isolated by fluorescence-activated cell sorting for transcriptome profiling. Differential gene expression analysis revealed ddN- and MGIN2-specific enrichment of a wide range of genes, including many encoding potential “effectors” of subtype-specific morphological and functional traits. More specifically, we identified the upregulation of centrosome-associated, microtubule-stabilizing/bundling proteins and extracellular matrix proteins and axon guidance cues as part of a single intrinsic regulatory program that might underlie the unique polarization of the ddNs, the only descending MG neurons that cross the midline.
