## Supplemental Table 1 for "Neuron subtype-specific effector gene expression in the Motor Ganglion of Ciona"

### Sheet: Sheet1
Sample	# of cells sorted	Cells/ul	RIN	pg rna/ul	pg/cell	ul of water plus…	...ul RNA for SPIA	total pg	total cells
IN2-rep1	7371	614.25	8.8	750	1.221	2.77941	2.22059	1665.45	1364
DDN-rep1	9567	797.25	9	476	0.597052	3.28912	1.71088	814.379	1364
IN2-rep2	4029	335.75	9.4	469	1.39687	0.937453	4.06255	1905.33	1364
DDN-rep2	3681	306.75	9.3	399	1.30073	0.553382	4.44662	1774.2	1364
IN2-rep3	8127	677.25	9.4	682	1.00701	2.98597	2.01403	1373.57	1364
DDN-rep3	6711	559.25	8.9	205	0.366562	2.56098	2.43902	500	1364.02
Whole-rep2	2000	166.667	9.2	139	0.834	0	5	695	833.333
Whole-rep3	2000	166.667	8.3	133	0.798	0	5	665	833.333
Whole-rep1	5000	416.667	7.9	117	0.2808	0	5	585	2083.33
	Fixed number of sorted cells calculated from sample with lowest yield;
	500 pg was the minimum RNA needed for ribo-SPIA protocol.
	Maximized volume of negative samples due to low yields;
	Negative selection during FACS gets you many dead cells.
