## Supplemental Table 4 for "Neuron subtype-specific effector gene expression in the Motor Ganglion of Ciona"

### Sheet: Sheet1
Position of Golgi complex in A12.239 relative to nucleus and neural tube lumen
Time - rep 1	Inside	Outside	Total embryo hemispheres
15 hpf	75	25	100
15.75 hpf	47	42	89
16.5 hpf	36	64	100
Time - rep 2
15 hpf	37	13	50
15.75 hpf	28	22	50
16.5 hpf	13	23	36
Time - rep 3
15 hpf	32	18	50
15.75 hpf	25	25	50
16.5 hpf	10	21	31
Percentages	Inside	Outside
rep 1
15 hpf	0.75	0.25
15.75 hpf	0.52809	0.47191
16.5 hpf	0.36	0.64
rep 2
15 hpf	0.74	0.26
15.75 hpf	0.56	0.44
16.5 hpf	0.361111	0.638889
rep 3
15 hpf	0.64	0.36
15.75 hpf	0.5	0.5
16.5 hpf	0.322581	0.677419
AVERAGES
15 hpf (n=200)
15.75 hpf (n=189)
16.5 hpf (n=167)	0.71	0.29
	0.529363	0.470637
	0.347897	0.652103
	sd	sd
	0.0608276	0.0608276	15h
	0.0300203	0.0300203	15.75h
	0.0219319	0.0219319	16.5h
